# Early life environments shape adult cardiometabolic health during rapid lifestyle change

**DOI:** 10.1101/2025.06.06.658350

**Authors:** Rachel M. Petersen, Rob Tennyson, Tan Bee Ting A/P Tan Boon Huat, Kar Lye Tam, Marina M. Watowich, Kamal Solhaimi bin Fadzil, Colin Nicholas, Izandis bin Mohd Sayed, Kee Seong Ng, Yvonne A L Lim, Vivek V. Venkataraman, Ian J. Wallace, Thomas S. Kraft, Amanda J. Lea

## Abstract

Early life environments can have long-lasting impacts on health and fitness, but the evolutionary significance of these effects remains debated. Two major classes of explanations have been proposed: developmental constraints (DC) explanations posit that early life adversity limits optimal development, leading to long-term costs, while predictive adaptive response (PAR) explanations posit that organisms use early life cues to predict adult conditions, resulting in detriments when adult environments do not match expectations. We tested these hypotheses using anthropological and biomedical data for the Orang Asli—the Indigenous peoples of Peninsular Malaysia—who are undergoing a rapid but heterogenous transition from non-industrial, subsistence-based livelihoods to more industrialized, market-integrated conditions.

Using questionnaire data, we show that this shift creates natural variation in the degree of similarity between early life and adult environments. Using anthropometric and health data, we find that, more rural, subsistence-based early life environments are associated with shorter stature but better adult cardiometabolic health. Applying a quadratic regression framework, we find support for DC but not PAR in explaining adult cardiometabolic health, echoing findings and conclusions from other long-lived species. Overall, our results suggest that early life conditions can provide additive protection against common health issues associated with urban, industrialized lifestyle exposure.
