## Supplemental Tables for "Early life environments shape adult cardiometabolic health during rapid lifestyle change"

### Sheet: Table S1
Supplementary Table 1. List of adult stature and cardiometabolic traits measured in the study
Outcome	Sample size	Units	Category
HDL	1149	mg/dL	Blood biomarker
LDL	1073	mg/dL	Blood biomarker
Total cholesterol	1149	mg/dL	Blood biomarker
Triglycerides	1149	mg/dL	Blood biomarker
Diastolic BP	1145	mmHg	Blood pressure
Hypertension (Y/N)	1145	NA	Blood pressure
Systolic BP	1145	mmHg	Blood pressure
BMI	1155	kg/m2	Body composition
Body fat percentage	1138	percent	Body composition
BRI	1147	NA	Body composition
Obese (Y/N)	1155	NA	Body composition
Waist circumference	1135	cm	Body composition
Waist to hip ratio	1133	cm:cm	Body composition
Body weight	1155	kg	Body composition
Hip height	1150	cm	Stature
Knee height	1147	cm	Stature
Standing height	1153	cm	Stature

### Sheet: Table S2
Supplementary Table 2. List of Orang Asli ethnolingustic groups included in the study
Ethnolinguistic group (self reported)	Sample size
Batek	139
Jakun	74
Jehai	87
Kensiu	35
Mah Meri	2
Mendriq	1
Multiple	24
Other	63
Semai	190
Semaq Beri	14
Semelai	3
Temiar	355
Temuan	169

### Sheet: Table S3
Supplementary Table 3. Survey instrument used to assess early life lifestyle
Question	Possible answers
Were you born in a hospital village or in the forest?	Hospital, village, forest
When you were young what was your father's main work?	Wage labor, cash cropping, subsistence cropping, foraging
When you were young what was your mother's main work?	Wage labor, cash cropping, subsistence cropping, foraging
When you were young what kind of house did your family live in most of the time?	Traditional, stone, wood
When you were young was there a nearby river or lake with clean water (for bathing or drinking)?	Yes, no
When you were young was your community accessible by any of the following?	Motorcycle, car, 4x4 vehicle, boat
When you were young did your family own or have access to any of the following items?
Bicycle	Yes, no
Generator	Yes, no
Blowpipe	Yes, no
Machete	Yes, no
Flip phone	Yes, no
Smart phone	Yes, no
Chainsaw	Yes, no
Weedwacker	Yes, no
Car	Yes, no
TV	Yes, no
Motorcycle	Yes, no
Gas stove	Yes, no
When you were young, how often did your family have sugar?	Never, sometimes, often
When you were young, how often did your family have oil?	Never, sometimes, often
When you were young, how often did your family eat meat from the jungle?	Never, sometimes, often
When you were young, how often did your family go to a shop to get food?	Never, sometimes, often
Was there a school near your village when you were a child?	Yes, no

### Sheet: Table S4
Supplementary Table 4. Early life variable loadings on principal component 1 (PC1)
PC1 loading	Variable	Variable group
0.00368857	Father occupation: cash crop	parent occupation
-0.145635	Father occupation: subsistence crop	parent occupation
-0.143897	Father occupation: forage	parent occupation
0.203596	Father occupation: wage labor	parent occupation
0.00830314	Mother occupation: cash crop	parent occupation
-0.116	Mother occupation: subsistence crop	parent occupation
-0.100933	Mother occupation: forage	parent occupation
0.160857	Mother occupation: wage labor	parent occupation
0.20341	Food from the store	diet
0.242883	Oil and sugar	diet
-0.14372	Wild meat	diet
-0.268997	House type: traditional	housing
0.160383	House type: stone	housing
0.206143	House type: wood	housing
0.194498	Presence of a school	misc
0.194886	Birth place: hospital	misc
0.20899	Village accesible to car or 4x4 vehicle by road	misc
-0.107829	Nearby river or lake	misc
0.275046	Motorcycle	household items
0.22495	Bicycle	household items
0.12222	Generator	household items
-0.17167	Blowpipe	household items
-0.0663628	Machete	household items
0.107962	Flip phone	household items
0.200754	Smart phone	household items
0.169804	Chainsaw	household items
0.206489	Weedwacker	household items
0.188503	Car	household items
0.26067	TV	household items
0.268964	Gas stove	household items

### Sheet: Table S5
Supplementary Table 5. Results from linear models testing for early life (PC1) effects. All models control for age, sex, current urbanicity, and the interaction between early life and current conditions.
Predictor	Outcome	Sample size	Estimate	P-value	FDR adjusted p-value	Significance
age	BMI	1155	-0.0986379	0.00249873	0.00606834	FDR<0.1
early life PC1	BMI	1155	0.0724364	0.0471541	0.0770788	FDR<0.1
interaction	BMI	1155	0.0334722	0.250318	0.317568	ns
sex	BMI	1155	-0.306941	1.06228e-07	4.29972e-07	FDR<0.1
current urbanicity	BMI	1155	0.319345	5.87783e-21	6.2452e-20	FDR<0.1
age	Body fat percentage	1138	0.0260821	0.354031	0.429894	ns
early life PC1	Body fat percentage	1138	0.0926345	0.00278578	0.00657754	FDR<0.1
interaction	Body fat percentage	1138	0.0260586	0.292488	0.360312	ns
sex	Body fat percentage	1138	-1.1641	3.58597e-101	1.52404e-99	FDR<0.1
current urbanicity	Body fat percentage	1138	0.214506	9.49719e-14	5.38174e-13	FDR<0.1
age	BRI	1147	0.11835	0.00028187	0.0007487	FDR<0.1
early life PC1	BRI	1147	-0.0190777	0.598729	0.660934	ns
interaction	BRI	1147	0.0499961	0.0855963	0.132285	ns
sex	BRI	1147	-0.573205	1.05709e-22	1.49755e-21	FDR<0.1
current urbanicity	BRI	1147	0.274843	4.20303e-16	3.24779e-15	FDR<0.1
age	Diastolic BP	1145	0.281606	1.04473e-15	7.4002e-15	FDR<0.1
early life PC1	Diastolic BP	1145	-0.0094363	0.805547	0.835018	ns
interaction	Diastolic BP	1145	0.0901904	0.00355326	0.00794809	FDR<0.1
sex	Diastolic BP	1145	0.0244386	0.686726	0.720639	ns
current urbanicity	Diastolic BP	1145	0.00319341	0.927697	0.927697	ns
age	HDL	1149	0.146068	2.99554e-05	8.21356e-05	FDR<0.1
early life PC1	HDL	1149	0.0557696	0.153746	0.214236	ns
interaction	HDL	1149	-0.0387948	0.214694	0.280754	ns
sex	HDL	1149	-0.432036	3.90321e-12	2.07358e-11	FDR<0.1
current urbanicity	HDL	1149	0.0588207	0.100247	0.15216	ns
age	Hip height	1150	-0.0645194	0.0651645	0.102574	ns
early life PC1	Hip height	1150	0.171006	1.23994e-05	3.76412e-05	FDR<0.1
interaction	Hip height	1150	0.0467584	0.135651	0.192173	ns
sex	Hip height	1150	0.198159	0.00131779	0.0033943	FDR<0.1
current urbanicity	Hip height	1150	0.0148346	0.678751	0.720639	ns
age	Knee height	1147	-0.0812094	0.0143973	0.0284597	FDR<0.1
early life PC1	Knee height	1147	0.107624	0.00367723	0.00801448	FDR<0.1
interaction	Knee height	1147	-0.076931	0.00966445	0.020537	FDR<0.1
sex	Knee height	1147	0.741982	1.02182e-34	2.17137e-33	FDR<0.1
current urbanicity	Knee height	1147	0.0679614	0.0454985	0.0758308	FDR<0.1
age	Standing height	1153	-0.26144	1.84008e-22	2.23438e-21	FDR<0.1
early life PC1	Standing height	1153	0.0632809	0.0298243	0.0528139	FDR<0.1
interaction	Standing height	1153	-0.0095127	0.682629	0.720639	ns
sex	Standing height	1153	1.40774	3.45236e-151	2.9345e-149	FDR<0.1
current urbanicity	Standing height	1153	0.117199	1.20661e-05	3.76412e-05	FDR<0.1
age	hypertension	1145	0.746536	2.17328e-19	2.05255e-18	FDR<0.1
early life PC1	hypertension	1145	0.0480284	0.566123	0.633164	ns
interaction	hypertension	1145	0.132878	0.0487132	0.0781249	FDR<0.1
sex	hypertension	1145	0.32692	0.0141291	0.0284597	FDR<0.1
current urbanicity	hypertension	1145	-0.0315385	0.683863	0.720639	ns
age	LDL	1073	0.153022	2.86311e-05	8.21356e-05	FDR<0.1
early life PC1	LDL	1073	0.0625188	0.128753	0.18869	ns
interaction	LDL	1073	-0.0453427	0.170796	0.230439	ns
sex	LDL	1073	-0.328684	4.11611e-07	1.52117e-06	FDR<0.1
current urbanicity	LDL	1073	0.025145	0.499307	0.565881	ns
age	obese	1155	-0.252079	0.0147973	0.0285857	FDR<0.1
early life PC1	obese	1155	0.215388	0.0390401	0.0663682	FDR<0.1
interaction	obese	1155	-0.068491	0.432424	0.503507	ns
sex	obese	1155	-0.969595	5.20804e-07	1.84452e-06	FDR<0.1
current urbanicity	obese	1155	0.761678	5.78462e-14	3.51209e-13	FDR<0.1
age	Systolic BP	1145	0.466155	5.53303e-44	1.56769e-42	FDR<0.1
early life PC1	Systolic BP	1145	0.0050281	0.887523	0.898088	ns
interaction	Systolic BP	1145	0.0837821	0.00349949	0.00794809	FDR<0.1
sex	Systolic BP	1145	0.302211	9.08926e-08	3.86294e-07	FDR<0.1
current urbanicity	Systolic BP	1145	-0.0838732	0.0102849	0.0213223	FDR<0.1
age	Total cholesterol	1149	0.183508	1.65892e-07	6.40946e-07	FDR<0.1
early life PC1	Total cholesterol	1149	0.0551737	0.15804	0.216667	ns
interaction	Total cholesterol	1149	-0.0362897	0.245602	0.316305	ns
sex	Total cholesterol	1149	-0.284644	4.19172e-06	1.37037e-05	FDR<0.1
current urbanicity	Total cholesterol	1149	0.0832847	0.0199809	0.0363604	FDR<0.1
age	Triglycerides	1149	0.0789724	0.0201052	0.0363604	FDR<0.1
early life PC1	Triglycerides	1149	-0.0299652	0.430922	0.503507	ns
interaction	Triglycerides	1149	0.0253673	0.404482	0.484239	ns
sex	Triglycerides	1149	0.477928	3.72073e-15	2.43278e-14	FDR<0.1
current urbanicity	Triglycerides	1149	0.193625	3.30192e-08	1.55924e-07	FDR<0.1
age	Waist circumference	1135	0.0545085	0.107364	0.160104	ns
early life PC1	Waist circumference	1135	0.00879818	0.815968	0.83563	ns
interaction	Waist circumference	1135	0.0453262	0.134579	0.192173	ns
sex	Waist circumference	1135	-0.188761	0.00164352	0.0041088	FDR<0.1
current urbanicity	Waist circumference	1135	0.308374	2.08099e-18	1.76884e-17	FDR<0.1
age	Waist to hip ratio	1133	0.224012	8.63094e-11	4.31547e-10	FDR<0.1
early life PC1	Waist to hip ratio	1133	-0.0262511	0.49197	0.565101	ns
interaction	Waist to hip ratio	1133	0.0390842	0.20178	0.267989	ns
sex	Waist to hip ratio	1133	0.288272	2.08347e-06	7.08378e-06	FDR<0.1
current urbanicity	Waist to hip ratio	1133	0.0738882	0.0348951	0.0605323	FDR<0.1
age	Body weight	1155	-0.17363	5.01636e-08	2.24416e-07	FDR<0.1
early life PC1	Body weight	1155	0.0843768	0.0174203	0.032905	FDR<0.1
interaction	Body weight	1155	0.030728	0.277605	0.347006	ns
sex	Body weight	1155	0.234038	2.92044e-05	8.21356e-05	FDR<0.1
current urbanicity	Body weight	1155	0.33609	3.80958e-24	6.47629e-23	FDR<0.1

### Sheet: Table S6
Supplementary Table 6A. Coefficients from a linear mixed effects model (accounting for ethnolinguistic group) and predicting each outcome
Sex	Age	Urbanicity score	Early PC1	Interaction	Outcome
1.40752	-0.270692	0.0484118	0.0579471	-0.0257345	Standing height
0.191287	-0.0571311	0.0281395	0.175842	0.0356118	Hip height
0.740982	-0.0818246	0.0411009	0.108551	-0.0901771	Knee height
-0.1887	0.0545719	0.308248	0.00906285	0.0450837	Waist circumference
0.234038	-0.182068	0.291198	0.0784027	0.026704	Body weight
-0.307996	-0.101809	0.30933	0.069585	0.036395	BMI
-0.573146	0.118567	0.274586	-0.0186029	0.0499331	BRI
-1.16156	0.0249769	0.21241	0.0925437	0.0270997	Body fat percentage
0.29535	0.224251	0.0559049	-0.0226586	0.0298934	Waist to hip ratio
0.300763	0.464924	-0.140647	0.00750847	0.0565755	Systolic BP
0.0322425	0.285628	-0.0259316	-0.0014291	0.0656075	Diastolic BP
-0.286211	0.178679	0.0867947	0.0492945	-0.0237764	Total cholesterol
-0.328716	0.15284	0.0253018	0.0622181	-0.0453685	LDL
-0.46056	0.126487	0.0411112	0.0277206	-0.0042603	HDL
0.470001	0.0704133	0.115031	-0.0362469	0.00452408	Triglycerides
Supplementary Table 6B. P-values from a linear mixed effects model (accounting for ethnolinguistic group) and predicting each outcome
Sex	Age	Urbanicity score	Early PC1	Interaction	Outcome	Early life PC1 (FDR-adjusted p-value)
1.27442e-151	4.34735e-24	0.118023	0.0460556	0.281262	Standing height	0.138167
0.00193202	0.101607	0.495988	6.93043e-06	0.267968	Hip height	0.00010396
1.85078e-34	0.0137685	0.277736	0.00347191	0.00307299	Knee height	0.0173595
0.00164943	0.106869	2.17655e-18	0.810573	0.136654	Waist circumference	0.892091
3.00075e-05	1.08508e-08	4.63082e-14	0.0272402	0.35863	Body weight	0.102151
1.02214e-07	0.0018255	3.85431e-13	0.0570981	0.220753	BMI	0.142745
1.06829e-22	0.00027373	4.51797e-16	0.607924	0.0859716	BRI	0.759906
6.76545e-100	0.375461	1.94916e-08	0.00287674	0.283192	Body fat percentage	0.0173595
1.23511e-06	8.54206e-11	0.145927	0.554026	0.338765	Waist to hip ratio	0.755491
1.05924e-07	6.53237e-44	0.00020358	0.832618	0.0547006	Systolic BP	0.892091
0.594862	3.87993e-16	0.514321	0.970254	0.0384179	Diastolic BP	0.970254
3.8855e-06	3.45935e-07	0.0310909	0.2081	0.457855	Total cholesterol	0.390188
4.10705e-07	2.91162e-05	0.496726	0.130686	0.170519	LDL	0.280042
6.93989e-14	0.00023376	0.319585	0.471647	0.893087	HDL	0.70747
1.07678e-14	0.0378122	0.00457175	0.340884	0.885033	Triglycerides	0.568139

### Sheet: Table S7
Supplementary Table 7. Results from sex-stratified linear models testing for early life (PC1) effects. All models control for age, sex, current urbanicity, and the interaction between early life and current conditions.
Sex	Predictor	Outcome	Sample size	Estimate	P-value	FDR adjusted p-value	Significance
female	age	BMI	738	-0.149195	0.00094609	0.00391487	FDR<0.1
female	early life PC1	BMI	738	0.0944313	0.0462853	0.102856	p<0.05
female	interaction	BMI	738	-0.0193405	0.611348	0.741028	ns
female	current urbanicity	BMI	738	0.386324	1.05555e-16	4.22221e-15	FDR<0.1
female	age	Body fat percentage	729	-0.031888	0.410126	0.578167	ns
female	early life PC1	Body fat percentage	729	0.123311	0.00197906	0.00791624	FDR<0.1
female	interaction	Body fat percentage	729	-0.027691	0.388345	0.561463	ns
female	current urbanicity	Body fat percentage	729	0.265119	1.19497e-11	1.79246e-10	FDR<0.1
female	age	BRI	732	0.0770443	0.0845812	0.174996	ns
female	early life PC1	BRI	732	-0.0298746	0.522081	0.696108	ns
female	interaction	BRI	732	0.0139623	0.711262	0.804572	ns
female	current urbanicity	BRI	732	0.321537	2.55095e-12	4.37305e-11	FDR<0.1
female	age	Diastolic BP	732	0.29544	2.40057e-11	3.20076e-10	FDR<0.1
female	early life PC1	Diastolic BP	732	-0.0098533	0.827751	0.86374	ns
female	interaction	Diastolic BP	732	0.0746435	0.0428991	0.101162	p<0.05
female	current urbanicity	Diastolic BP	732	-0.0255006	0.559157	0.713818	ns
female	age	HDL	734	0.112828	0.0126955	0.0390631	FDR<0.1
female	early life PC1	HDL	734	0.0224767	0.637081	0.756502	ns
female	interaction	HDL	734	-0.0170873	0.655635	0.756502	ns
female	current urbanicity	HDL	734	0.0234582	0.608284	0.741028	ns
female	age	Hip height	735	-0.075339	0.098104	0.196208	ns
female	early life PC1	Hip height	735	0.185407	0.00010534	0.00050563	FDR<0.1
female	interaction	Hip height	735	0.0450455	0.242614	0.415909	ns
female	current urbanicity	Hip height	735	-0.0162655	0.723771	0.804572	ns
female	age	Knee height	733	-0.0528359	0.220839	0.389715	ns
female	early life PC1	Knee height	733	0.081557	0.0712544	0.152688	ns
female	interaction	Knee height	733	-0.0858752	0.0190193	0.0543409	FDR<0.1
female	current urbanicity	Knee height	733	0.0434685	0.31918	0.510688	ns
female	age	Standing height	736	-0.21367	5.01786e-10	6.02143e-09	FDR<0.1
female	early life PC1	Standing height	736	0.0528805	0.131745	0.25499	ns
female	interaction	Standing height	736	0.00537004	0.849265	0.87855	ns
female	current urbanicity	Standing height	736	0.0880388	0.00930426	0.0310142	FDR<0.1
female	age	LDL	688	0.206706	1.44831e-05	8.27606e-05	FDR<0.1
female	early life PC1	LDL	688	0.0588274	0.234705	0.408183	ns
female	interaction	LDL	688	-0.037411	0.356439	0.528058	ns
female	current urbanicity	LDL	688	0.00837682	0.860197	0.882254	ns
female	age	Systolic BP	732	0.527059	4.13314e-35	4.95976e-33	FDR<0.1
female	early life PC1	Systolic BP	732	-0.0109957	0.793546	0.842704	ns
female	interaction	Systolic BP	732	0.0738023	0.0309853	0.0808313	FDR<0.1
female	current urbanicity	Systolic BP	732	-0.0304281	0.452566	0.617135	ns
female	age	Total cholesterol	734	0.260196	1.32297e-08	1.32297e-07	FDR<0.1
female	early life PC1	Total cholesterol	734	0.0687144	0.150389	0.286455	ns
female	interaction	Total cholesterol	734	-0.0529591	0.168133	0.3104	ns
female	current urbanicity	Total cholesterol	734	0.0517988	0.258987	0.431645	ns
female	age	Triglycerides	734	0.148414	5.51433e-05	0.00030078	FDR<0.1
female	early life PC1	Triglycerides	734	-0.009684	0.801871	0.844075	ns
female	interaction	Triglycerides	734	-0.0249303	0.42196	0.582014	ns
female	current urbanicity	Triglycerides	734	0.168515	6.37691e-06	4.25127e-05	FDR<0.1
female	age	Waist circumference	726	0.0228759	0.608588	0.741028	ns
female	early life PC1	Waist circumference	726	0.00085912	0.98533	0.99361	ns
female	interaction	Waist circumference	726	0.015673	0.677866	0.774704	ns
female	current urbanicity	Waist circumference	726	0.325806	1.29139e-12	2.58278e-11	FDR<0.1
female	age	Waist to hip ratio	724	0.212421	2.55952e-06	2.04762e-05	FDR<0.1
female	early life PC1	Waist to hip ratio	724	-0.0448934	0.338024	0.513454	ns
female	interaction	Waist to hip ratio	724	0.0228449	0.546183	0.704752	ns
female	current urbanicity	Waist to hip ratio	724	0.0921001	0.0419819	0.101162	p<0.05
female	age	Body weight	738	-0.197387	3.13511e-06	2.35133e-05	FDR<0.1
female	early life PC1	Body weight	738	0.0988324	0.0257248	0.0701586	FDR<0.1
female	interaction	Body weight	738	-0.0108716	0.759927	0.821543	ns
female	current urbanicity	Body weight	738	0.372991	1.15135e-17	6.90808e-16	FDR<0.1
male	age	BMI	417	-0.0244184	0.575593	0.727065	ns
male	early life PC1	BMI	417	0.0246984	0.650549	0.756502	ns
male	interaction	BMI	417	0.100012	0.0248675	0.0693977	FDR<0.1
male	current urbanicity	BMI	417	0.233111	6.9799e-07	5.98277e-06	FDR<0.1
male	age	Body fat percentage	409	0.104075	0.00631818	0.0222995	FDR<0.1
male	early life PC1	Body fat percentage	409	0.0251533	0.59274	0.740925	ns
male	interaction	Body fat percentage	409	0.09805	0.0109858	0.0348589	FDR<0.1
male	current urbanicity	Body fat percentage	409	0.157181	9.79333e-05	0.00048967	FDR<0.1
male	age	BRI	415	0.183258	5.81083e-05	0.00030317	FDR<0.1
male	early life PC1	BRI	415	0.00777012	0.890514	0.905608	ns
male	interaction	BRI	415	0.110162	0.0174921	0.0511964	FDR<0.1
male	current urbanicity	BRI	415	0.212865	1.14412e-05	6.86471e-05	FDR<0.1
male	age	Diastolic BP	413	0.261889	7.03821e-06	4.44518e-05	FDR<0.1
male	early life PC1	Diastolic BP	413	0.00024785	0.997223	0.997223	ns
male	interaction	Diastolic BP	413	0.148406	0.0110387	0.0348589	FDR<0.1
male	current urbanicity	Diastolic BP	413	0.0586306	0.334021	0.513454	ns
male	age	HDL	415	0.196667	0.00037396	0.00160267	FDR<0.1
male	early life PC1	HDL	415	0.126056	0.0662561	0.144559	ns
male	interaction	HDL	415	-0.0522414	0.351698	0.527548	ns
male	current urbanicity	HDL	415	0.0990867	0.0892902	0.181607	ns
male	age	Hip height	415	-0.0539391	0.326561	0.513454	ns
male	early life PC1	Hip height	415	0.139197	0.0429938	0.101162	p<0.05
male	interaction	Hip height	415	0.0619125	0.271614	0.446489	ns
male	current urbanicity	Hip height	415	0.0659477	0.258313	0.431645	ns
male	age	Knee height	414	-0.114577	0.0267744	0.0713985	FDR<0.1
male	early life PC1	Knee height	414	0.177747	0.00601478	0.0218719	FDR<0.1
male	interaction	Knee height	414	-0.017953	0.733579	0.80761	ns
male	current urbanicity	Knee height	414	0.112245	0.0407725	0.101162	p<0.05
male	age	Standing height	417	-0.326406	3.50746e-14	1.05224e-12	FDR<0.1
male	early life PC1	Standing height	417	0.0927955	0.0747733	0.157417	ns
male	interaction	Standing height	417	-0.0149579	0.724115	0.804572	ns
male	current urbanicity	Standing height	417	0.16066	0.0003036	0.00134934	FDR<0.1
male	age	LDL	385	0.0765507	0.181873	0.330678	ns
male	early life PC1	LDL	385	0.0799383	0.284854	0.461925	ns
male	interaction	LDL	385	-0.0487484	0.414353	0.578167	ns
male	current urbanicity	LDL	385	0.0522267	0.395393	0.564848	ns
male	age	Systolic BP	413	0.389757	7.9576e-13	1.90982e-11	FDR<0.1
male	early life PC1	Systolic BP	413	0.047516	0.466315	0.628739	ns
male	interaction	Systolic BP	413	0.0875849	0.100622	0.197945	ns
male	current urbanicity	Systolic BP	413	-0.159432	0.00428759	0.0160785	FDR<0.1
male	age	Total cholesterol	415	0.0717094	0.18686	0.334674	ns
male	early life PC1	Total cholesterol	415	0.0411727	0.543565	0.704752	ns
male	interaction	Total cholesterol	415	0.0254946	0.645851	0.756502	ns
male	current urbanicity	Total cholesterol	415	0.152675	0.008303	0.0284674	FDR<0.1
male	age	Triglycerides	415	-0.020431	0.758213	0.821543	ns
male	early life PC1	Triglycerides	415	-0.0507321	0.540513	0.704752	ns
male	interaction	Triglycerides	415	0.162166	0.0172069	0.0511964	FDR<0.1
male	current urbanicity	Triglycerides	415	0.26853	0.00015729	0.00072595	FDR<0.1
male	age	Waist circumference	409	0.103811	0.0450259	0.101946	p<0.05
male	early life PC1	Waist circumference	409	0.0304155	0.639171	0.756502	ns
male	interaction	Waist circumference	409	0.109318	0.0397338	0.101162	p<0.05
male	current urbanicity	Waist circumference	409	0.291387	1.8027e-07	1.66403e-06	FDR<0.1
male	age	Waist to hip ratio	409	0.246824	4.5102e-06	3.18367e-05	FDR<0.1
male	early life PC1	Waist to hip ratio	409	0.019486	0.770152	0.825163	ns
male	interaction	Waist to hip ratio	409	0.0774323	0.15598	0.292463	ns
male	current urbanicity	Waist to hip ratio	409	0.0497935	0.377902	0.553027	ns
male	age	Body weight	417	-0.137996	0.00382042	0.0147887	FDR<0.1
male	early life PC1	Body weight	417	0.0572538	0.334848	0.513454	ns
male	interaction	Body weight	417	0.0975523	0.0442459	0.101946	p<0.05
male	current urbanicity	Body weight	417	0.295355	9.11179e-09	9.94013e-08	FDR<0.1

### Sheet: Table S8
Supplementary Table 8A. P-values from a linear model designed to test for DC and PAR. Coefficients are as in equation 1.
e0	ed	e02	ed2	e0d	Age	Sex	Outcome
0.433172	0.0276274	-0.0109631	-0.0151342	-0.214913	-0.144192	0.209303	Waist circumference
0.525163	0.0235223	0.00626021	-0.0257525	-0.208489	0.0731013	-0.206541	Body weight
0.489547	0.00378578	-0.0095984	-0.0207433	-0.211723	0.00755754	0.33365	BMI
0.355003	0.0331969	-0.0306196	-0.0201039	-0.20746	-0.192674	0.593358	BRI
0.374996	-0.0676161	-0.0155057	0.0225527	-0.146929	-0.0886561	1.18268	Body fat percentage
0.0954192	0.0274629	0.00154864	-0.0031221	-0.0529654	-0.244895	-0.288025	Waist to hip ratio
-0.0205708	0.0831975	-0.000656	-0.0282368	0.00251374	-0.426833	-0.322928	Systolic BP
0.0391797	0.0674572	-0.0028339	-0.0320107	-0.0233687	-0.269202	-0.0329749	Diastolic BP
0.131299	-0.0519896	0.00709297	0.00484925	-0.0342526	-0.212409	0.298025	Total cholesterol
0.0878899	0.0199197	-0.003025	-0.0158158	-0.0288956	-0.161961	0.335855	LDL
0.0403735	-0.200459	0.00935653	0.0416265	0.026745	-0.166054	0.452795	HDL
0.209774	-0.0880836	0.0266074	0.00506652	-0.0920437	-0.13592	-0.459656	Triglycerides
Supplementary Table 8B. Coefficients from a linear model designed to test for DC and PAR. Coefficients are as in equation 1.
e0	ed	e02	ed2	e0d	Age	Sex	Outcome	e0 (FDR-adjusted p-value)
7.42959e-16	0.837914	0.701896	0.794815	3.59338e-06	1.35787e-05	0.0006137	Waist circumference	2.22888e-15
6.56908e-25	0.85337	0.817284	0.639709	2.07179e-06	0.0192288	0.00032831	Body weight	7.8829e-24
4.60205e-21	0.976828	0.729425	0.712739	2.51638e-06	0.81296	1.67795e-08	BMI	2.76123e-20
3.27527e-12	0.796309	0.264217	0.717556	2.96634e-06	1.41311e-09	1.67657e-23	BRI	7.86064e-12
8.81751e-18	0.53798	0.506979	0.634977	0.0001171	0.00115387	8.05123e-102	Body fat percentage	3.527e-17
0.0695047	0.83769	0.956563	0.95689	0.247643	1.53944e-13	2.14961e-06	Waist to hip ratio	0.104257
0.673775	0.505493	0.980584	0.601894	0.953602	3.32983e-40	1.41336e-08	Systolic BP	0.673775
0.455732	0.615447	0.922078	0.582177	0.614826	1.38877e-15	0.587392	Diastolic BP	0.497163
0.0144387	0.703889	0.807838	0.934621	0.466527	3.0633e-10	1.53835e-06	Total cholesterol	0.024752
0.118613	0.891105	0.921763	0.802218	0.557431	4.53616e-06	2.29214e-07	LDL	0.158151
0.450183	0.141887	0.747681	0.480182	0.568604	7.36744e-07	3.49106e-13	HDL	0.497163
6.88214e-05	0.511045	0.351827	0.93029	0.0459788	3.59294e-05	5.88536e-14	Triglycerides	0.00013764

### Sheet: Table S9
Supplementary Table 9. Results from a regression-based test for DC and PAR. Estimates are derivatives with respect to early conditions or the difference between early life and adult conditions, as described in equations 2 and 3.
Test	Outcome	Estimate	P-value	FDR adjusted p-value	Significance
DC	Waist circumference	0.259051	3.10414e-10	9.31243e-10	FDR<0.1
DC	Body weight	0.357712	2.80445e-20	3.36533e-19	FDR<0.1
DC	BMI	0.319247	9.026e-16	5.4156e-15	FDR<0.1
DC	BRI	0.187697	1.65801e-06	3.97923e-06	FDR<0.1
DC	Body fat percentage	0.257225	7.92847e-15	3.17139e-14	FDR<0.1
DC	Waist to hip ratio	0.0524006	0.199723	0.239668	ns
DC	Systolic BP	-0.018876	0.619063	0.619063	ns
DC	Diastolic BP	0.0203464	0.618088	0.619063	ns
DC	Total cholesterol	0.103862	0.012755	0.0218657	FDR<0.1
DC	LDL	-0.0654501	0.136963	0.185979	ns
DC	HDL	0.0614596	0.139484	0.185979	ns
DC	Triglycerides	0.134812	0.00096996	0.00193992	FDR<0.1
PAR	Waist circumference	0.00433385	0.941082	0.975968	ns
PAR	Body weight	-0.0180399	0.745098	0.975968	ns
PAR	BMI	-0.030173	0.595479	0.975968	ns
PAR	BRI	0.00168684	0.975968	0.975968	ns
PAR	Body fat percentage	-0.0288551	0.549321	0.975968	ns
PAR	Waist to hip ratio	0.0244134	0.674803	0.975968	ns
PAR	Systolic BP	0.039763	0.466801	0.975968	ns
PAR	Diastolic BP	0.0165495	0.778126	0.975968	ns
PAR	Total cholesterol	-0.0429452	0.471551	0.975968	ns
PAR	LDL	0.00485142	0.93831	0.975968	ns
PAR	HDL	-0.131947	0.0265559	0.318671	p<0.05
PAR	Triglycerides	-0.0789441	0.176806	0.975968	ns
